# DNA extrusion size determines pathway choice during CAG repeat expansion

**DOI:** 10.1101/2025.05.12.653571

**Authors:** Mayuri Bhatia, Ashutosh S. Phadte, Anna Lakhina, Anthony R. Monte Carlo, Sarah Barndt, Anna Pluciennik

## Abstract

DNA triplet repeat expansion is the mutational cause of neurodegenerative disorders such as Huntington’s disease, myotonic dystrophy type 1, and fragile-X related disorders. There is a general consensus that recognition of extrahelical extrusions or hairpin-loop structures (formed by strand slippage) by the DNA mismatch repair protein MutSβ leads to repeat expansion by a mutagenic repair process. By contrast, the FAN1 nuclease prevents triplet repeat expansion, the molecular basis of which was explained by our recent finding that FAN1 nuclease cleaves and initiates removal of extrahelical extrusions. We have proposed that competition for extrusion binding between FAN1 and MutSβ governs the outcome of the opposing effects of these two pathways. Here we show that extrusions containing 2-3 triplet repeats are recognized and processed by both FAN1 and MutSβ pathways. However, a single triplet extrusion escapes FAN1 cleavage and is exclusively processed by MutSβ-dependent MMR, leading to repeat expansion. Thus, the size of the extrahelical extrusions formed by strand slippage events affects the ultimate fate of the repeat elements, and controls the bias between repeat expansion or stability. These findings provide new insights into the role of DNA structural dynamics in establishing pathway choice in DNA repair.
