## Supplementary Tables for "DNA extrusion size determines pathway choice during CAG repeat expansion"

### Sheet: Supplementary Table 1
Substrates	Oligo Sequences	Description
Top- mr78	5'- CTC TAG ACT CGA CCT AGC AGA TCT CGA GTC TAG AAA TTC G - 3'	5'-labeled substrate was obtained by labeling 5'-end of top-mr78 with [γ-32P]ATP and annealing it with bottom-(CAG)n=2-mr78-AP
5'-DIG-top- mr78	5'- /5DigN/ CTC TAG ACT CGA CCT AGC AGA TCT CGA GTC TAG AAA TTC G - 3'
bottom-(CAG)2-mr78-AP	5'- CG AAT TTC TAG ACT CGA GAT CAG CAG CTG CTA GGT CGA GTC TAG AG - 3'	5'-labeled (CAG)2 substrate was obtained by labeling 5'-end of bottom-(CAG)2-mr78-AP with [γ-32P]ATP and annealing it with top-mr78
bottom-Bio-(CAG)n=1, 2, 3, 4, 5, 13-mr78-AP	5'- /5Biosg/ CG AAT TTC TAG ACT CGA GAT (CAG)n=1, 2, 3, 4, 5, 13 CTG CTA GGT CGA GTC TAG AG - 3'	5'-Biotinylated-(CAG) substrates were obtained by either annealing with top-mr78 or 5'-DIG-top-mr78 and bottom-5'-Bio-(CAG)n=1, 2, 3, 4, 5,13-mr78
bottom-(CAG)n=1, 2, 3, 4, 5, 13-mr78-AP*	5'-CG AAT TTC TAG ACT CGA GAT (CAG)n=1, 2, 3, 4, 5, 13 CTG CTA GGT CGA GTC TAG A - 3'	3'-[α-32P]-labeled (CAG) substrate was obtained by annealing top-mr78 and bottom-(CAG)n=1, 2, 3, 4, 5, 13-mr78*
top-CTGCTG-mr78	5'-CT CTA GAC TCG ACC TAG CAG CTG CTG ATC TCG AGT CTA GAA ATT CG-3'	3'-[α-P32]-labeled homoduplex was obtained by annealing top-(CTG)2-mr78 and bottom-(CAG)n=2-mr78*
bottom-(CTG)n=1, 2, 3, 4, 5, 13-mr78*	5'-CG AAT TTC TAG ACT CGA GAT (CTG)n=1, 2, 3, 4, 5, 13 CTG CTA GGT CGA GTC TAG A - 3'	3'-[α-P32]-labeled (CTG) substrate was obtained by annealing top-mr78 and bottom-(CTG)n=1, 2, 3, 4, 5, 13-mr78*

### Sheet: Supplementary Table 2
Supplementary Table 2. Sequence specific markers for 3'- and 5'- labelled substrates
Markers for 3'-labeled substrates	Oligo Sequences
M46	5'-CG AAT TTC TAG ACT CGA GAT CAG CAG CTG CTA GGT CGA GTC TAG AG
M28	5'-AT CAG CAG CTG CTA GGT CGA GTC TAG AG
M26	5'-CAG CAG CTG CTA GGT CGA GTC TAG AG
M24	5'-G CAG CTG CTA GGT CGA GTC TAG AG
M22	5'-AG CTG CTA GGT CGA GTC TAG AG
M20	5'-CTG CTA GGT CGA GTC TAG AG
M18	5'-G CTA GGT CGA GTC TAG AG
M16	5’-TA GGT CGA GTC TAG AG
M14	5’- GGT CGA GTC TAG AG
M12	5’- T CGA GTC TAG AG
M10	5’- GA GTC TAG AG
M8	5’- GTC TAG AG
M6	5’- C TAG AG
Markers for 5'-labeled substrates	Oligo Sequences
M40	5' - CG AAT TTC TAG ACT CGA GAT CAG CAG CTG CTA GGT CGA GT
M35	5' - CG AAT TTC TAG ACT CGA GAT CAG CAG CTG CTA GGT
M30	5' - CG AAT TTC TAG ACT CGA GAT CAG CAG CTG C
M28	5' - CG AAT TTC TAG ACT CGA GAT CAG CAG CT
M26	5' - CG AAT TTC TAG ACT CGA GAT CAG CAG
M24	5' - CG AAT TTC TAG ACT CGA GAT CAG C
M22	5' - CG AAT TTC TAG ACT CGA GAT CA

### Sheet: Supplementary Table 3
Supplementary Table 3. DNA oligonucleotide sequences for substrates used in electrophoretic mobility assay
Top GC - mr78	5' - CTC TAG ACT CGA CCT AGC ACA TCT CGA GTC TAG AAA TTC G - 3'
bottom-Cleft-mr78	5' - CG AAT TTC TAG C ACT CGA GAT GTG CTA GGT CGA GTC TAG AG - 3'	C-left	Top GC-mr78 was annealed with bottom-C-left-mr78 for C-left substrate
bottom-Cmid-mr78	5' - CG AAT TTC TAG ACT CGA GAT C GTG CTA GGT CGA GTC TAG AG - 3'	C-mid	Top GC-mr78 was annealed with bottom-Cmid-mr78 for C-mid substrate
bottom-Cright-mr78	5' - CG AAT TTC TAG ACT CGA GAT GTG CTA GGT C CGA GTC TAG AG - 3'	C-right	Top GC-mr78 was annealed with bottom-Cright-mr78 for C-right substrate
bottom-CAleft-mr78	5' - CG AAT TTC TAG CA ACT CGA GAT GTG CTA GGT CGA GTC TAG AG - 3'	CA-left	Top GC-mr78 was annealed with bottom-CAleft-mr78 for CA-left substrate
bottom-CAmid-mr78	5' - CG AAT TTC TAG ACT CGA GAT CA GTG CTA GGT CGA GTC TAG AG - 3'	CA-mid	Top GC-mr78 was annealed with bottom-CAmid-mr78 for CA-mid substrate
bottom-CAright-mr78	5' - CG AAT TTC TAG ACT CGA GAT GTG CTA GGT CA CGA GTC TAG AG - 3'	CA-right	Top GC-mr78 was annealed with bottom-CAright-mr78 for CA-right substrate
bottom-(CAG)1left-mr78	5' - CG AAT TTC TAG CAG ACT CGA GAT GTG CTA GGT CGA GTC TAG AG - 3'	CAG-left	Top GC-mr78 was annealed with bottom-(CAG)1left-mr78 for CAG-left substrate
bottom-(CAG)1mid-mr78	5' - CG AAT TTC TAG ACT CGA GAT CAG GTG CTA GGT CGA GTC TAG AG - 3'	CAG-mid	Top GC-mr78 was annealed with bottom-(CAG)1mid-mr78 for CAG-mid substrate
bottom-(CAG)1right-mr78	5' - CG AAT TTC TAG ACT CGA GAT GTG CTA GGT CAG CGA GTC TAG AG - 3'	CAG-right	Top GC-mr78 was annealed with bottom-(CAG)1right-mr78 for CAG-right substrate
bottom-(CAG)2left-mr78	5' - CG AAT TTC TAG CAG CAG ACT CGA GAT GTG CTA GGT CGA GTC TAG AG - 3'	CAG2-left	Top GC-mr78 was annealed with bottom-(CAG)2left-mr78 for CAG2-left substrate
bottom-(CAG)2mid-mr78	5' - CG AAT TTC TAG ACT CGA GAT CAG CAG GTG CTA GGT CGA GTC TAG AG - 3'	CAG2-mid	Top GC-mr78 was annealed with bottom-(CAG)2mid-mr78 for CAG2-mid substrate
bottom-(CAG)2right-mr78	5' - CG AAT TTC TAG ACT CGA GAT GTG CTA GGT CAG CAG CGA GTC TAG AG - 3'	CAG2-right	Top GC-mr78 was annealed with bottom-(CAG)2right-mr78 for CAG2-right substrate
bottom-(CAG)3left-mr78	5' - CG AAT TTC TAG CAG CAG CAG ACT CGA GAT GTG CTA GGT CGA GTC TAG AG - 3'	CAG3-left	Top GC-mr78 was annealed with bottom-(CAG)3left-mr78 for CAG3-left substrate
bottom-(CAG)3mid-mr78	5' - CG AAT TTC TAG ACT CGA GAT CAG CAG CAG GTG CTA GGT CGA GTC TAG AG - 3'	CAG3-mid	Top GC-mr78 was annealed with bottom-(CAG)3mid-mr78 for CAG3-mid substrate
bottom-(CAG)3right-mr78	5' - CG AAT TTC TAG ACT CGA GAT GTG CTA GGT CAG CAG CAG CGA GTC TAG AG - 3'	CAG3-right	Top GC-mr78 was annealed with bottom-(CAG)3right-mr78 for CAG3-right substrate
Bottom GC-mr78	5' - CG AAT TTC TAG ACT CGA GAT GTG CTA GGT CGA GTC TAG AG - 3'	Homoduplex	Top GC-mr78 was annealed with bottom GC-mr78 for homoduplex substrate

### Sheet: Supplementary Table 4
Supplementary Table 4. Kinetic parameters for FAN1-DNA interaction using SPRS
	HD	(CAG)1	(CAG)2	(CAG)3	(CAG)13	(CAG)4	(CAG)5
Hyperbola (X is FAN1 concentration (nM))
Best-fit values
Bmax	4983	8940	2501	2260	1981	4430	2078
Kd (nM)	2110	2695	180.7	273.5	266.7	1377	267
95% CI (profile likelihood)
Bmax	2450 to +infinity	-2642 to +infinity	2139 to 3006	1821 to 3004	1645 to 2506	3325 to 6803	1833 to 2405
Kd	879.6 to +infinity	-1265 to +infinity	127.6 to 263.2	178.1 to 450.4	184.4 to 405.8	956.1 to 2289	208.9 to 348.5
Goodness of Fit
Degrees of Freedom	75	12	19	12	12	5	5
R squared	0.9186	0.929	0.9662	0.9777	0.9838	0.9992	0.9978
Sum of Squares	455324	148056	250278	62151	36575	609.6	2769
Sy.x	77.92	111.1	114.8	71.97	55.21	11.04	23.53
Number of points
# of X values	77	77	77	77	77	77	77
# Y values analyzed	77	14	21	14	14	7	7
